# An efficient plasmid-based system for the recovery of recombinant vesicular stomatitis virus encoding foreign glycoproteins

**DOI:** 10.1101/2023.12.14.571669

**Authors:** María-Carmen Marqués, Iván Andreu-Moreno, Rafael Sanjuán, Santiago F. Elena, Ron Geller

## Abstract

Viral glycoproteins mediate entry into host cells, thereby dictating host range and pathogenesis. In addition, they constitute the principal target of neutralizing antibody responses, making them important antigens in vaccine development. Recombinant vesicular stomatitis virus (VSV) encoding foreign glycoproteins can provide a convenient and safe surrogate system to interrogate the function, evolution, and antigenicity of viral glycoproteins from viruses that are difficult to manipulate or those requiring high biosafety levels containment. However, the production of recombinant VSV can be technically challenging. In this work, we present an efficient and robust plasmid-based system for the production of recombinant VSV encoding foreign glycoproteins. We validate the system using glycoproteins from different viral families, including arenaviruses, coronaviruses, and hantaviruses, as well as highlight their utility for studying the effects of mutations on viral fitness. Overall, the methods described herein can facilitate the study of both native and recombinant VSV encoding foreign glycoproteins and can serve as the basis for the production of VSV-based vaccines.
