## Supplementary tables S1, S2, S3 for "An efficient plasmid-based system for the recovery of recombinant vesicular stomatitis virus encoding foreign glycoproteins"

### Sheet: Table S1
Table S1: Recovery attempts of recombinant VSV using Vaccinia virus T7 and non-codon optimized helper plasmids
Experiment number	Ratios (pVSV:N:P:L) in ng/24w	MOI Vaccinia (VV) T7	Recovery rate (positive wells / total wells transfected)	Antigenomic plasmid	Mifepristone timing for G induction in BHK21-G43
1	300:300:150:70	25	1/8	VSV-D51-DG	Mifepristone after VV
1	300:300:150:70	12.5	1/8	VSV-D51-DG	Mifepristone after VV
1	300:300:150:70	6.25	3/8	VSV-D51-DG	Mifepristone after VV
1	300:300:150:70	3.125	5/8	VSV-D51-DG	Mifepristone after VV
1	300:300:150:70	1.5625	1/8	VSV-D51-DG	Mifepristone after VV
1	300:300:150:70	0.78125	0/8	VSV-D51-DG	Mifepristone after VV
2	300:300:150:70	3.125	0/6	VSV-D51-DG	Mifepristone after VV
2	300:300:150:70	1.5625	1/6	VSV-D51-DG	Mifepristone after VV
2	300:300:150:70	0.78125	1/6	VSV-D51-DG	Mifepristone after VV
3	300:300:150:70	6.25	0/3	VSV-D51-DG	Mifepristone after VV
3	300:300:150:70	3.125	0/3	VSV-D51-DG	Mifepristone after VV
3	300:300:150:70	1.5625	1/3	VSV-D51-DG	Mifepristone after VV
3	300:300:150:70	6.25	0/3	VSV-mCherry	Mifepristone after VV
3	300:300:150:70	3.125	0/3	VSV-mCherry	Mifepristone after VV
3	300:300:150:70	1.5625	0/3	VSV-mCherry	Mifepristone after VV
4	300:300:150:70	3.125	0/6	VSV-D51-DG	Mifepristone with AraC
4	300:300:150:70	1.5625	2/6	VSV-D51-DG	Mifepristone with AraC
4	300:300:150:70	3.125	0/6	VSV-D51-DG	Mifepristone after VV
4	300:300:150:70	1.5625	0/6	VSV-D51-DG	Mifepristone after VV
4	300:300:150:70	3.125	0/4	VSV-D51-DG	Mifepristone after 1.5 days after VV
4	300:300:150:70	1.5625	0/4	VSV-D51-DG	Mifepristone after 1.5 days after VV
5	300:300:150:70	3.125	0/6	VSV-DG	Mifepristone after VV
5	300:300:150:70	3.125	0/6	VSV-D51-Pichinde	Mifepristone after VV
5	300:300:150:70	3.125	0/6	VSV-D51-SADS	Mifepristone after VV
5	300:300:150:70	3.125	0/6	VSV-DG-Lujovirus	Mifepristone after VV
5	300:300:150:70	3.125	0/6	VSV-DG-Pichinde	Mifepristone after VV
5	300:300:150:70	3.125	0/6	VSV-DG-Hantaan	Mifepristone after VV
5	300:300:150:70	3.125	0/6	VSV-DG-SADS	Mifepristone after VV
6	1200:1200:600:280	1.5625	1/1	VSV-D51-DG	Mifepristone after VV
6	1200:1200:600:280	1.5625	0/1	VSV-D51-SADS	Mifepristone after VV
6	1200:1200:600:280	1.5625	0/1	VSV-GFP	Mifepristone after VV
6	1200:1200:600:280	1.5625	0/1	VSV-mCherry	Mifepristone after VV
6	1200:1200:600:280	1.5625	0/1	VSV-DG-Lujo	Mifepristone after VV
6	1200:1200:600:280	1.5625	0/1	VSV-DG-SADS	Mifepristone after VV
7	300:300:150:70	1.5625	1/6	VSV-D51-DG	Mifepristone after VV
7	300:300:150:70	1.5625	0/42	VSV-D51-SADS	Mifepristone after VV
* VSV-D51 indicates VSV with a deletion of amino acid 51 of the M protein that is unable to block host gene expression

### Sheet: Table S2
Table S2: Codon adaptation analysis versus the BHK21 host species (Mesocricetus auratus) codon usage table.
Name	Length	CAI	%G+C	%G+C(1)	%G+C(2)	%G+C(3)	Nc
N optimized	1269	0.913	56.2	52.5	39.7	76.4	31.7
P optimized	798	0.909	57.3	58.3	37.2	76.3	31.7
L optimized	6330	0.872	53.8	49.1	38.8	73.5	34.6
N VSV	1269	0.691	42.9	47.8	39.7	41.4	48.1
P VSV	798	0.677	45.4	56	36.8	43.2	55.7
L VSV	6330	0.678	41	43.9	38.7	40.2	52.2
CAI, codon-adaptation index. Nc, Effective Number of Codons. %G+C, GC percentage per codon, or per position (1), (2), (3).

### Sheet: Table S3
Table S3: viruses recovered using the plasmid-based system
Glycoprotein	Family	Virus	Variant	Modification	Recovered	Efficiency	Able to initiate infection after recovery (cell line)	Accession code/Mutation	codon optimized (by GeneScript)
None	None	VSVDG	-	-	Yes	16/16	-	-	-
Spike	Betacoronavirus	SARS-CoV-2	Wuhan	21 AA C-terminal deletion	Yes	2023-04-08	Yes (VeroE6-TMPRSS2)	NC_045512.2 (YP_009724390.1)	No
Spike	Betacoronavirus	SARS-CoV-2	BA.1	21 AA C-terminal deletion	Yes	2023-08-08	Yes (VeroE6, VeroE6-TMPRSS2)	https://covariants.org/variants/21K.Omicron	No
Spike	Betacoronavirus	SARS-CoV-2	BA.4.5	21 AA C-terminal deletion	Yes	2023-10-10	Yes (VeroE6-TMPRSS2, IGROV1, Huh7)	https://covariants.org/variants/22A.Omicron	No
Spike	Betacoronavirus	SARS-CoV-2	Alpha	21 AA C-terminal deletion	Yes	2023-02-08	Yes (VeroE6-TMPRSS2)	https://covariants.org/variants/20I.Alpha.V1	No
Spike	Betacoronavirus	SARS-CoV-2	Beta	21 AA C-terminal deletion	Yes	2023-05-10	Yes (VeroE6-TMPRSS2)	https://covariants.org/variants/20H.Beta.V2	No
Spike	Betacoronavirus	SARS-CoV-2	Delta	21 AA C-terminal deletion	Yes	2023-05-10	Yes (VeroE6-TMPRSS2)	https://covariants.org/variants/21A.Delta	No
Spike	Betacoronavirus	SARS-CoV-2	Gamma	21 AA C-terminal deletion	Yes	2023-07-16	Yes (VeroE6-TMPRSS2)	https://covariants.org/variants/20J.Gamma.V3	No
Spike	Betacoronavirus	SARS-CoV-2	Mu	21 AA C-terminal deletion	Yes	2023-02-08	Yes (VeroE6-TMPRSS2)	https://covariants.org/variants/21H.Mu	No
Spike	Betacoronavirus	SARS-CoV-1	Tor2 isolate	21 AA C-terminal deletion	Yes	2023-02-04	Not tested	NC_004718 (YP_009825051)	No
Spike	Betacoronavirus	Rs4084	-	21 AA C-terminal deletion	Yes	2023-02-04	Yes (IGROV1)	KY417144 (ATO98132)	No
Spike	Betacoronavirus	Rp-3	-	21 AA C-terminal deletion	Yes	2023-01-04	Not tested	DQ071615 (AAZ67052)	No
Spike	Betacoronavirus	SADS	-	-	Yes	2023-01-04	Yes (Huh-7)	MG557844 (AVM41569)	Yes
Spike	Betacoronavirus	"PREDICT"	-	21 AA C-terminal deletion	Yes	2023-03-04	Not tested	MT726043 (QTJ30135)	No
Spike	Betacoronavirus	Rc-o319	-	21 AA C-terminal deletion	Yes	2023-03-04	Yes (HEK293T expressing Rhinolophus cornutus ACE2)	LC556375 (BCG66627)	No
Spike	Betacoronavirus	FRCoV	-	-	Yes	2023-01-04	Not tested	NC_030292 (YP_009256197)	Yes
Spike	Betacoronavirus	Khosta2	-	-	Yes	2023-01-04	Yes (IGROV1)	MZ190138 (QVN46569)	No
Spike	Betacoronavirus	BatCoV521	-	-	Yes	2023-01-04	Not tested	NC_009657 (YP_001351684)	Yes
Spike	Betacoronavirus	WIV1	-	21 AA C-terminal deletion	Yes	2023-03-04	Yes (IGROV1)	KC881007 (AGZ48828)	No
Spike	Betacoronavirus	HKU5	-	-	Yes	2023-02-04	Not tested	NC_009020 (YP_001039962)	Yes
Spike	Betacoronavirus	HKU31	-	-	Yes	2023-02-04	Not tested	MK907287 (QGA70702)	Yes
Spike	Betacoronavirus	HKU9-1	-	-	Yes	2023-03-04	Not tested	AVM41569 (YP_001039971)	Yes
Spike	Betacoronavirus	HKU8r	-	-	Yes	2023-02-04	Not tested	MN611518 (QHA24671)	Yes
GP	Arenavirus	Lujo	-	-	Yes	2023-02-04	Yes (BHK-21)	NC_012776 (YP_002929490)	No
GP	Arenavirus	Tacaribe	-	-	Yes	2023-05-08	Not tested	NC_004293 (NP_694849)	Yes
GP	Arenavirus	Pichinde	-	-	Yes	2023-03-04	Not tested	NC_006447 (YP_138543)	No
GP	Hantavirus	Hantaan	-	-	Yes	2023-01-04	Not tested	NC_005219 (NP_941978)	No
GP	Hantavirus	Longquan	-	-	Yes	2023-01-04	Not tested	NC_043127 (YP_009664870)	Yes
